# ERK activation in CAR T cells is amplified by CD28-mediated increase in CD3ζ phosphorylation

**DOI:** 10.1101/718767

**Authors:** Jennifer A. Rohrs, Elizabeth L. Siegler, Pin Wang, Stacey D. Finley

## Abstract

Chimeric antigen receptors (CARs) are engineered receptors that mediate T cell activation. CARs are comprised of activating and costimulatory intracellular signaling domains derived from endogenous T cells that initiate signaling required for T cell activation, including ERK activation through the MAPK pathway. Understanding the mechanisms by which co-stimulatory domains influence signaling can help guide the design of next-generation CARs. Therefore, we constructed an experimentally-validated computational model of anti-CD19 CARs in T cells bearing the CD3ζ domain alone or in combination with CD28. We used ensemble modeling to explore different mechanisms of CD28 co-stimulation on the ERK response time. Model simulations show that CD28 primarily influences ERK activation by enhancing the phosphorylation kinetics of CD3ζ, predictions that are validated by experimental measurements. Overall, we present a mechanistic mathematical modeling framework that can be used to gain insights into the mechanism of CAR T cell activation and produce new testable hypotheses.
