## Supplementary material for "ERK activation in CAR T cells is amplified by CD28-mediated increase in CD3ζ phosphorylation": File S1

### Sheet: Sheet1
Parameter	Description	Model Value		Units	log(Fitted Value) (standard deviation)	Reference and Notes
		CD3ζ-only	CD28-CD3ζ
'ant_on'	CAR/Antigen association rate	0.1		um2/(molec*min)	-	fixed
'ant_Kd'	CAR/Antigen binding affinity	1000		molec/um2	-	tuned to CAR activation data
'ktrans'	transport rate of CD45 out of immunologican synapse region	0.0231049		um2/(molec*min)	-	Huppa and Davis 2003 , synapse formation takes 5-30 minutes
'km'	Michaelis-Menten constant	1000		molec/um2	-	fixed
'xx'	Fold change reduction in doubly phosphorylated LCK catatic activity	50		-	-	fixed
'cat_UU_394'	catalytic rate of unphosphorylated LCK toward LCK-Y394 substrate	40.2619		1/min	1.6049 (0.0231)	fit to data, LCK minimal model
'cat_PU_505'	catalytic rate of LCK phosphorylated at Y394 toward LCK-Y505 substrate	4.85288		1/min	0.686 (0.0258)	fit to data, LCK minimal model
'cat_UP_394'	catalytic rate of LCK phosphorylated at Y505 toward LCK-Y394 substrate	6.3738		1/min	0.8044 (0.1817)	fit to data, LCK minimal model
'CSKon'	CSK association rate with LCK	0.1		um2/(molec*min)	-	fixed
'CSKoff_PU'	CSK dissociation rate from LCK phosphorylated at Y394	416.832		1/min	2.62 (0.5457)	fit to data, LCK minimal model
'CSKoff_UU'	CSK dissociation rate from unphosphorylated LCK	30.8938		1/min	1.4899 (0.0317)	fit to data, LCK minimal model
'cat_CSK_PU'	catalytic rate of CSK toward Y505 substrate on LCK phosphorylated at Y394	137.013		1/min	2.1368 (0.2882)	fit to data, LCK minimal model
'cat_CSK_UU'	catalytic rate of CSK toward Y505 substrate on unphosphorylated LCK	0.233722		1/min	-0.6313 (0.0301)	fit to data, LCK minimal model
'on'	association rate of LCK with itself	0.1		um2/(molec*min)	-	fixed
'off_PU_PP'	dissociation rate of LCK phosphorylared at Y394 and doubly phosphorlated LCK	2.02671		1/min	0.3068 (0.0365)	fit to data, LCK minimal model
'off_UU_PP'	dissociation rate of unphosphorylated LCK and doubly phosphorlated LCK	0.391443		1/min	-0.4073 (0.0419)	fit to data, LCK minimal model
'off_PU_UP'	dissociation rate of LCK phosphorylared at Y394 and LCK phosphorylated at Y505	1.31039		1/min	0.1174 (0.6688)	fit to data, LCK minimal model
'off_UU_UP'	dissociation rate of unphosphorylated LCK and LCK phosphorylated at Y505	0.101597		1/min	-0.9931 (0.0185)	fit to data, LCK minimal model
'KmA1'	Michaelis-Menten constant of LCK binding to CD3ζ site A1	96.548	167	molec/um2	-	CD3ζ model Rohrs et al. 2018
'KmA2'	Michaelis-Menten constant of LCK binding to CD3ζ site A2	331.68	320	molec/um2	-	CD3ζ model Rohrs et al. 2018
'KmB1'	Michaelis-Menten constant of LCK binding to CD3ζ site B1	270	270	molec/um2	-	CD3ζ model Rohrs et al. 2018
'KmB2'	Michaelis-Menten constant of LCK binding to CD3ζ site B2	153.82	188	molec/um2	-	CD3ζ model Rohrs et al. 2018
'KmC1'	Michaelis-Menten constant of LCK binding to CD3ζ site C1	484.9	352	molec/um2	-	CD3ζ model Rohrs et al. 2018
'KmC2'	Michaelis-Menten constant of LCK binding to CD3ζ site C2	405.43	205	molec/um2	-	CD3ζ model Rohrs et al. 2018
'Xi'	Scaling factor of phosphorylated CD3ζ competative inhibition	0.1153		molec/um2	-	CD3ζ model Rohrs et al. 2018
'Kcat_LCKPU_CD3z'	phosphorylation rate of LCK phosphorylated at Y394 toward CD3ζ substrates	360	1170	1/min	-	CD3ζ model Rohrs et al. 2018
'on_CD28'	association rate of LCK with CD28	0.1		um2/(molec*min)	-	CD3ζ model Rohrs et al. 2018
'off_CD28'	dissociation rate of LCK from CD28	500		1/min	-	CD3ζ model Rohrs et al. 2018
'cat191_LCKPU'	catalytic rate of LCK phosphorylated at Y394 toward CD28 Y191	101		1/min	-	CD3ζ model Rohrs et al. 2018
'cat206_LCKPU'	catalytic rate of LCK phosphorylated at Y394 toward CD28 Y206	28		1/min	-	CD3ζ model Rohrs et al. 2018
'cat209_LCKPU'	catalytic rate of LCK phosphorylated at Y394 toward CD28 Y209	96		1/min	-	CD3ζ model Rohrs et al. 2018
'cat218_LCKPU'	catalytic rate of LCK phosphorylated at Y394 toward CD28 Y218	12.8		1/min	-	CD3ζ model Rohrs et al. 2018
'ZAPu_on'	unphosphorylated ZAP-70 association rate with doubly phosphorylated CD3ζ ITAMs	0.1		um2/(molec*min)	-	fixed
ZAPu_KD'	unphosphorylated ZAP-70 binding affinity for doubly phosphorylated CD3ζ ITAMs	20		molec/um2	-	Katz 2017, Bu 1995
ZAPp_on'	phosphorylated ZAP-70 association rate with doubly phosphorylated CD3ζ ITAMs	0.05		um2/(molec*min)	-	fixed
ZAPp_KD'	phosphorylated ZAP-70 binding affinity for doubly phosphorylated CD3ζ ITAMs	200		molec/um2	-	Katz 2017, Bu 1995, It is assumed that active ZAP70 binds ITAMs 10x more weakly than unphosphorylated ZAP70
'Kcat_LCKPU_ZAP315'	cataltyic rate of LCK phosphorylated at Y394 toward ZAP-70	200		1/min	-	fast activation on the order of 1/second , slightly slower than for CD3ζ
'Kcat_ZAP'	catalytic rate of ZAP-70 toward all substrates of ZAP-70	20		1/min	-	intermediate activation rates
'CD28_p85a_on'	p85a association rate with CD28	0.1		um2/(molec*min)	-	fixed
CD28_p85a_KD'	p85a binding affinity for CD28	10		molec/um2	-	Higo 2014
CD28_GADS_on'	GADS association rate with CD28	0.1		um2/(molec*min)	-	fixed
CD28_GADS_KD'	GADS binding affinity for CD28	75		molec/um2	-	Higo 2014
'CD28_Grb2_on'	Grb2 association rate with CD28	0.1		um2/(molec*min)	-	fixed
CD28_Grb2_KD'	Grb2 binding affinity for CD28	142		molec/um2	-	Higo 2014
'LAT_GADS_on'	GADS association rate with LAT	0.1		um2/(molec*min)	-	fixed
LAT_GADS_KD'	GADS binding affinity for LAT	110		molec/um2	-	Houtman 2014
'GADS_SLP_on'	SLP76 association rate with GADS	0.1		um2/(molec*min)	-	fixed
GADS_SLP_KD'	SLP76 binding affinity for GADS	15		molec/um2	-	Houtman 2014
'LAT_Grb2_on'	Grb2 association rate with LAT	0.1		um2/(molec*min)	-	fixed
LAT_Grb2_KD'	Grb2 binding affinity for LAT	55		molec/um2	-	Houtman 2014
'Grb2free_SOS_on'	SOS association rate with unbound Grb2 in solution	0.1		um2/(molec*min)	-	fixed
Grb2free_SOS_KD'	Grb2 binding affinity for unbound Grb2 in solution	250		molec/um2	-	Chook 1996
'Grb2bound_SOS_on'	SOS association rate with bound Grb2	0.1		um2/(molec*min)	-	fixed
Grb2bound_SOS_KD'	Grb2 binding affinity for bound Grb2	66.7		molec/um2	-	Chook 1996
'on_SOSallo_GDP'	Ras-GDP associtaion rate with allosteric site on SOS	0.1		um2/(molec*min)	-	fixed
KD_SOSallo_GDP'	Ras-GDP binding affinity for allosteric site on SOS	16333		molec/um2	-	Das et al. 2009
'on_SOSallo_GTP'	Ras-GTP associtaion rate with allosteric site on SOS	0.1		um2/(molec*min)	-	fixed
KD_SOSallo_GTP'	Ras-GTP binding affinity for allosteric site on SOS	2400		molec/um2	-	Das et al. 2009
'on_SOScat_none'	Ras-GDP associtaion rate with cataltyic site of SOS with no Ras bound at allosteric site	0.01		um2/(molec*min)	-	fixed
KD_SOScat_none'	Ras-GDPbindig affinity for cataltyic site of SOS with no Ras bound at allosteric site	9666		molec/um2	-	Das et al. 2009
'cat_SOScat_none'	catalytic rate of SOS with no Ras bound at allosteric site	0.03		1/min	-	Das et al. 2009
'on_SOScat_GTP'	Ras-GDP associtaion rate with cataltyic site of SOS with Ras-GTP bound at allosteric site	0.1		um2/(molec*min)	-	fixed
KD_SOScat_GTP'	Ras-GDPbindig affinity for cataltyic site of SOS with Ras-GTP bound at allosteric site	1266		molec/um2	-	Das et al. 2009
'cat_SOScat_GTP'	catalytic rate of SOS with Ras-GTP bound at allosteric site	2.28		1/min	-	Das et al. 2009
'on_SOScat_GDP'	Ras-GDP associtaion rate with cataltyic site of SOS with Ras-GDP bound at allosteric site	0.1		um2/(molec*min)	-	fixed
KD_SOScat_GDP'	Ras-GDPbindig affinity for cataltyic site of SOS with Ras-GDP bound at allosteric site	9666		molec/um2	-	Das et al. 2009
'cat_SOScat_GDP'	catalytic rate of SOS with Ras-GDP bound at allosteric site	0.18		1/min	-	Das et al. 2009
'on_RasGAP'	RasGAP association rate with Ras-GTP	0.1		um2/(molec*min)	-	fixed
KD_RasGAP'	RasGAP binding affinity for Ras-GTP	66		molec/um2	-	Das et al. 2009
'cat_RasGAP'	RasGAP cataltyic rate toward Ras-GTP	6		1/min	-	Das et al. 2009
'on_PLC_LAT'	PLCg association rate with LAT	0.1		um2/(molec*min)	-	fixed
KD_PLC_LAT'	PLCg binding affinity for LAT	186		molec/um2	-	Das et al. 2009, The assuptions of our PLCg are different than Das, since we assume a smaller pool around the signaling region that is able to activate downstream signaling. Therefore, we tuned these to agree with our data and other parameter values.
Kcat_PLCg'	PLCg catalytic rate toward PIP2	10		1/min	-	Das et al. 2009, The assuptions of our PLCg are different than Das, since we assume a smaller pool around the signaling region that is able to activate downstream signaling. Therefore, we tuned these to agree with our data and other parameter values.
'on_RasGRP'	RasGRP association rate with Ras-GDP	0.1		um2/(molec*min)	-	fixed
KD_RasGRP'	RasGRP binding affinity for Ras-GDP	2000		molec/um2	-	Das et al. 2009
'Kcat_RasGRP'	RasGRP cataltyic rate toward Ras-GDP	0.6		1/min	-	Das et al. 2009
'Kcat1'	Ras-GTP cataltyic rate toward RAF	12		1/min	-	Birtwistle et al. 2012
'Km1'	Michaelis-Menten constant of Ras-GTP activation of RAF	33		molec/um2	-	Birtwistle et al. 2012
'Vmax2'	Vmax dephosphorylation rate of RAF	200		molec/(um2*min)	-	Birtwistle et al. 2012
'Km2'	Michaelis-Menten constant of RAF dephosphorylation	33		molec/um2	-	Birtwistle et al. 2012
'Kcat3'	RAF cataltyic rate toward the first phosphorylation of MEK	60		1/min	-	Birtwistle et al. 2012
'Km3'	Michaelis-Menten constant of RAF and the first phosphorylation site of MEK	86		molec/um2	-	Birtwistle et al. 2012
'Kcat4'	RAF cataltyic rate toward the second phosphorylation of MEK	300		1/min	-	Birtwistle et al. 2012
'Km4'	Michaelis-Menten constant of RAF and the second phosphorylation site of MEK	33		molec/um2	-	Birtwistle et al. 2012
'Vmax5'	Vmax dephosphorylation rate of doubly phosphorylated MEK	10000		molec/(um2*min)	-	Birtwistle et al. 2012
'Km5'	Michaelis-Menten constant of doubly phosphorylated MEK	66		molec/um2	-	Birtwistle et al. 2012
'Vmax6'	Vmax dephosphorylation rate of singly phosphorylated MEK	10000		molec/(um2*min)	-	Birtwistle et al. 2012
'Km6'	Michaelis-Menten constant of singly phosphorylated MEK	66		molec/um2	-	Birtwistle et al. 2012
'Ki1'	Michaelis-Menten-like constant of inhbition of MEK dephosphorylation by unphosphorylated MEK	53		molec/um2	-	Birtwistle et al. 2012
'Kcat7'	MEK cataltyic rate toward the first phosphorylation of ERK	60		1/min	-	Birtwistle et al. 2012
'Km7'	Michaelis-Menten constant of MEK and the first phosphorylation site of ERK	33		molec/um2	-	Birtwistle et al. 2012
'Kcat8'	MEK cataltyic rate toward the second phosphorylation of ERK	1200		1/min	-	Birtwistle et al. 2012
'Km8'	Michaelis-Menten constant of MEK and the second phosphorylation site of ERK	33		molec/um2	-	Birtwistle et al. 2012
'Vmax9'	Vmax dephosphorylation rate of doubly phosphorylated ERK	15200		molec/(um2*min)	-	Birtwistle et al. 2012
'Km9'	Michaelis-Menten constant of doubly phosphorylated ERK	7		molec/um2	-	Birtwistle et al. 2012
'Vmax10'	Vmax dephosphorylation rate of singly phosphorylated ERK	2000		molec/(um2*min)	-	Birtwistle et al. 2012
'Km10'	Michaelis-Menten constant of singly phosphorylated ERK	12		molec/um2	-	Birtwistle et al. 2012
'Ki2'	Michaelis-Menten-like constant of inhbition of ERK dephosphorylation by unphosphorylated ERK	66		molec/um2	-	Birtwistle et al. 2012
'Ka'	Scaling factor for doubly phosphorylated ERK feedback to RAF activation by RAS-GTP	66		molec/um2	-	Birtwistle et al. 2012
'Fa'	MAPK pathway feedback factor	1		-	-	Birtwistle et al. 2012
'SHP1_on'	SHP1 association rate with singly phosphoylated ITAMs	0.0015		um2/(molec*min)	-	tuned to CAR activation data
SHP1_KD'	SHP1 binding affinity toward singly phosphorylated ITAMs	100		molec/um2	-	fixed
'kcat_LCKpu_SHP1'	catalytic rate of LCK phosphorylated at Y394 toward SHP1	100		1/min	-	fixed, fast cataltic activity
'kcat_SHP1'	SHP1 dephosphorylation rate toward all other substrates	100		1/min	-	fixed, fast cataltic activity
'kcat_SHP1_SHP1'	SHP1 dephosphorylation rate toward itself	10		1/min	-	fixed, relativly slow deactivation
'Kcat_CD45_dephos'	CD45 dephosphorylation rate for protiens downstream of LAT binding	1.24843		1/min	0.0964 (0.4733)	Fit to data
'Kcat_CD45_LCK394'	CD45 dephosphorylation rate toward LCK Y394	0.0943424		1/min	-1.0253 (0.0452)	Fit to data
'Kcat_CD45_LCK505'	CD45 dephosphorylation rate toward LCK Y505	0.963405		1/min	-0.0162 (0.0197)	Fit to data
'Kcat_CD45_A1'	CD45 dephosphorylation rate toward CD3 tyrosine sites	67.8442		1/min	1.8315 (0.0239)	Fit to data
'Kcat_CD45_ZAP315'	CD45 dephosphorylation rate toward ZAP-70 Y315	1.45958		1/min	0.1642 (0.1593)	Fit to data
'Kcat_CD45_ZAP493'	CD45 dephosphorylation rate toward ZAP-70 Y493	9.91882		1/min	0.9965 (0.0969)	Fit to data
'Kcat_CD45_CD28191'	CD45 dephosphorylation rate toward CD28 tyrosine sites	44.1549		1/min	1.6450 (0.0250)	Fit to data
