## Supplementary material for "ERK activation in CAR T cells is amplified by CD28-mediated increase in CD3ζ phosphorylation": File S2

### Sheet: Sheet1
Species	Literature values	Literature units	Model value	Units	Reference	Notes
'Ant_T'	-		30	molec/um2	calcaulted	optimal antigen concentration
'CD45_T'	﻿361–1,805	molec/um2	1000	molec/um2	Hui and Vale 2014
'LCK_T'	﻿144–433	molec/um2	250	molec/um2	Hui and Vale 2014
'CD3z_T'	﻿108–361 (TCR)	molec/um2	500	molec/um2	Hui and Vale 2014	CAR is overexpressed by transfection
'CD28_T'	-		500	molec/um2	Hui and Vale 2014	CAR is overexpressed by transfection
'LAT_T'	870	molec/um2	870	molec/um2	Hui and Vale 2017
'Gads_T'	0.8	uM	540	molec/um2	Hui and Vale 2017
'ZAP70_T'	0.9	uM	600	molec/um2	Hui and Vale 2017
'SLP76_T'	0.3	uM	300	molec/um2	Hui and Vale 2017
'p85a_T'	0.2	uM	120	molec/um2	Hui and Vale 2017
'CSK_T'	0.05	uM	25	molec/um2	Hui and Vale 2017
'Grb2_T'	50-600	molec/um3	800	molec/um2	Hui and Vale 2017
'SOS_T'	20-60	molec/um3	60	molec/um2	Das et al. 2009
'Ras_T'	60-960	molec/um3	600	molec/um2	Birtwistle et al. 2012
'RAF_T'	0.2	uM	150	molec/um2	Birtwistle et al. 2012
'MEK_T'	0.2	uM	150	molec/um2	Birtwistle et al. 2012
'ERK_T'	0.36	uM	250	molec/um2	Birtwistle et al. 2012
'RasGAP_T'	10	molec/um3	20	molec/um2	Das et al. 2009
'PLCg_T'	12500	molec/um3	350	molec/um2	Das et al. 2009	There is no citation for this number from the model by Das et al. Therefore, knowing that PLCg is a key signaling molecule in many different intercellular pathways and that all of the PLCg is not likely to be available for T cell activation signaling, we assume that the available PLCg concentration is on the same order as other downstream adaptor molecules in the system (i.e. SLP76)
'RasGRP_T'	1500	molec/um3	1500	molec/um2	Das et al. 2009
'PIP2_T'	1250	molec/um2	1250	molec/um2	Das et al. 2009
'DAG_T'	-		0	molec/um2	formed from PIP2 cleavange
SHP1_T'	300000	molecules	400	molec/um2	﻿Lipniacki et al. 2008
conversion calculation parameters
T cell radius	6	uM
T cell surface area	810				Hui and Vale 2014	assume a sphere with a roughness factor of 1.8
T cell volume	900					assume sphere
